# A single *Microcoleus* species causes benthic cyanotoxic blooms worldwide

**DOI:** 10.1101/2023.10.13.562201

**Authors:** Pilar Junier, Guillaume Cailleau, Mathilda Fatton, Pauline Udriet, Isha Hashmi, Danae Bregnard, Andrea Corona-Ramirez, Eva di Francesco, Thierry Kuhn, Naïma Mangia, Sami Zhioua, Daniel Hunkeler, Saskia Bindschedler, Simon Sieber, Diego Gonzalez

**Author notes:** co-corresponding authors: Pilar Junier, Rue Emile-Argand 11, CH-2000, Neuchatel. Diego Gonzalez, Rue Emile-Argand 11, CH-2000, Neuchatel. Simon Sieber, Winterthurerstrasse 190, CH-8057, Zurich.

## Abstract

Recently, proliferations of benthic cyanobacteria producing derivatives of anatoxin-a have been reported in rivers all over the world. In three river systems, in New Zealand, the USA, and Canada, a cohesive cluster of *Microcoleus* strains was responsible for toxin production. Here, we document a similar toxigenic event that occurred at the mouth of the river Areuse in lake Neuchâtel (Switzerland) and caused the death of several dogs. Using 16S RNA-based community analysis, we show that riverine benthic communities are dominated by Oscillatoriales and especially by *Microcoleus* strains. We correlate the detection of one sequence variant with the presence of anatoxin-a derivatives and use metagenomics to assemble a complete circular genome of the strain. The strain is distinct from the ones isolated in New Zealand, the USA, and Canada, but belongs to the same species; it shares significant traits with them, in particular a relatively small genome and incomplete vitamin biosynthetic pathways. Overall, our results suggest that the major anatoxin-a-associated benthic proliferations worldwide can be traced back to a single ubiquitous species, *Microcoleus anatoxicus,* rather than to a diversity of cyanobacterial lineages. We recommend that this species be monitored internationally in order to help predict and mitigate similar cyanotoxic events.
