## Supplementary material for "A single *Microcoleus* species causes benthic cyanotoxic blooms worldwide": STable 1

### Sheet: Feuil1
Sample ID	T° (°C)	GPS position	Sample Type	Description	Altitude	dhATX conc.*	ATX conc.*	Sanger 16S blast best hit	16S-HTS	anaC
Initial samples, lower Areuse, delta
0			mat	Lake		8.05389	223.648	NA	N	Y
1			mat	Lake		NA	NA	NA	NA	NA
Lower Areuse, delta
2	1.5			Lake		NA	NA	NA	N	Y
3	1.5			Lake		NA	NA	NA	NA	NA
4	8.5			Lake		NA	NA	Microcoleus anatoxicus strain PTRS2	N	Y
5						NA	NA	Microcoleus antarcticus strain CPCC 474 / Laspinema thermale	Y	Y
7				Entrance to the river		NA	NA	Microcoleus anatoxicus strain PTRS2	Y	Y
11				End of the river		NA	NA	NA	Y	Y
14				Middle of the sampling		NA	NA	Microcoleus anatoxicus strain PTRS2	Y	Y
15				Middle of the sampling		NA	NA	Potamolinea aerugineo-caerulea / Tychonema bourrellyi strain CCAP 1459/11B	Y	Y
16				End of the river		NA	NA	Microcoleus anatoxicus strain PTRS2	Y	Y
20				Middle of the sampling		NA	NA	Microcoleus anatoxicus strain PTRS2	Y	Y
27				Entrance to the river		NA	NA	Microcoleus anatoxicus strain PTRS2	Y	Y
28				Middle of the sampling		NA	NA	Microcoleus anatoxicus strain PTRS2	Y	Y
34				Middle of the sampling		NA	NA	Potamolinea aerugineo-caerulea strain 1PC	Y	Y
35				Entrance to the river		NA	NA	Microcoleus anatoxicus strain PTRS2	Y	Y
36	4.3			Lake		NA	NA	Microcoleus anatoxicus strain PTRS2	Y	Y
39				Entrance to the river		NA	NA	NA	Y	Y
40				Middle of the sampling		NA	NA	Microcoleus anatoxicus strain PTRS2	Y	Y
44				Middle of the sampling		NA	NA	NA	Y	Y
46				End of the river		NA	NA	Microcoleus anatoxicus strain PTRS2	Y	Y
Lower Areuse, river
A	8	46.948579, 6.868431	Floating mat	After the bridge. Floating on the surface	432	7.91302	178.362	Microcoleus anatoxicus strain PTRS2	Y	Y
B		46.949296, 6.866990			431	NA	NA	Microcoleus anatoxicus strain PTRS2	Y	N
C		46.949296, 6.866504		Up flow		NA	NA	NA	N	NA
D		46.949296, 6.866504		Down flow		NA	NA	Microcoleus anatoxicus strain PTRS2	Y	N
E		46.949528, 6.865833	Benthic mat	On rock fully covered		NA	NA	NA	Y	N
F		46.949528, 6.865833	Benthic mat	Scratching rocks		NA	NA	NA	Y	N
G	8	46.949528, 6.865833		Middle of the river		NA	NA	NA	Y	Y
H	8	46.949528, 6.865833		sediment depot		NA	NA	NA	Y	N
I			Benthic mat	Edge, rocks just before falls		NA	NA	Microcoleus anatoxicus strain PTRS2	Y	N
J		46.949296, 6.866504	Benthic mat	Surface of rocks		1.60553	NA	NA	Y	N
K		46.949296, 6.866504		Small algae with brownish cyano attached, just before rapid flow, near pisiculture		NA	NA	NA	Y	N
L				Big blue-green algaea in the rapid flow near pisiculture		NA	NA	Stanieria cyanosphaera PCC 7437	Y	N
M						1.40184	NA	NA	NA	NA
N				Middle deep before the rapid flow near pisiculture		0.773424	NA	Luteolibacter algae strain A5J-41-2	Y	Y
O	8	46.949296, 6.866504		Sediments, calm part above pisiculture	432	NA	NA	Odorella benthonica	Y	N
P		46.949296, 6.866504	Benthic mat	No flow, rocks on the side with big green algae under the sun	432	NA	NA	NA	Y	N
Q				Just before a falling tree that creates a small cascade		NA	NA	NA	Y	N
R				Just after the falling tree		NA	NA	NA	Y	Y
S		46.949296, 6.866504	Benthic mat	Aside on rocks a bit below R		NA	NA	NA	Y	NA
T			Benthic mat	Sticky rock		NA	NA	Lentimicrobium saccharophilum strain TBC1 / Dolichospermum brachiatum	Y	Y
U		46.950859, 6.859896		Bit of mud and bit of bacteria	434	NA	NA	NA	Y	N
W			Benthic mat	Sticky rock		NA	NA	Stanieria cyanosphaera PCC 7437	Y	N
X			Floating mat	More in the flow, just after small cascade		0.48	NA	Potamolinea aerugineo-caerulea strain 1PC	Y	Y
Y			Floating mat	More in the flow, just after small cascade		NA	NA	Potamolinea aerugineo-caerulea strain 1PC	Y	Y
Upper Areuse
100		46.956681, 6.725583	Floating mat	River, village		NA	NA	Annamia dubia	NA	N
200		46.956681, 6.725583	Floating mat	River, village		NA	NA	Stanieria cyanosphaera PCC 7437	Y	N
300		46.952978, 6.731222	Floating mat	River, next to the station		NA	NA	Microcoleus anatoxicus strain PTRS2	Y	Y
400		46.952978, 6.731222	Floating mat	River, next to the station		NA	NA	NA	Y	N
500		46.952978, 6.731222	Floating mat	River, next to the station		NA	NA	Microcoleus anatoxicus strain PTRS2	Y	N
600			Floating mat	River, before the station (100 m up)		NA	NA	Microcoleus anatoxicus strain PTRS2	Y	Y
700			Floating mat	River, before the station (115 m up)		NA	NA	Microcoleus anatoxicus strain PTRS2	NA	N
*	µmol in dissolved extract (1 mg/mL)
