## Supplementary material for "A single *Microcoleus* species causes benthic cyanotoxic blooms worldwide": STable 2

### Sheet: cluster_gt_20000_classification
Sample	Contig	Length (bps)	Cluster	kraken2_classification	16S_classification	Coverage	evalue	%identity	NCBI_ID
N	contig_14	6666472	2	Oscillatoria nigro-viridis PCC 7112	Microcoleus anatoxicus strain PTRS2	0.98	0	99.04	NR_172606.1
A	contig_6	6656767	2	Oscillatoria nigro-viridis PCC 7112	Microcoleus anatoxicus strain PTRS2	0.98	0	99.04	NR_172606.1
600	contig_13	1082658	2	Oscillatoria nigro-viridis PCC 7112
600	contig_46	804950	2	Oscillatoria nigro-viridis PCC 7112
600	contig_52	713038	2	Oscillatoria nigro-viridis PCC 7112
600	contig_124	708362	2	Oscillatoria nigro-viridis PCC 7112
600	contig_99	701506	2	Oscillatoria nigro-viridis PCC 7112
600	contig_11	539263	2	Oscillatoria nigro-viridis PCC 7112
600	contig_81	408107	2	Oscillatoria nigro-viridis PCC 7112
600	contig_170	335755	2	Oscillatoria nigro-viridis PCC 7112
600	contig_164	305796	2	Oscillatoria nigro-viridis PCC 7112
X	contig_39	260857	1	Nostoc sp. TCL26-01
X	contig_216	251091	1	Allocoleopsis franciscana PCC 7113
600	contig_78	226019	2	Microcoleus vaginatus PCC 9802	Microcoleus anatoxicus strain PTRS2	0.98	0	98.5	NR_172606.1
X	contig_1	193978	1	Nostoc sp. UHCC 0702
600	contig_18	175962	2	Oscillatoria nigro-viridis PCC 7112
A	contig_63	169089	5	Pedobacter
X	contig_137	162020	1	Sphaerospermopsis torques-reginae ITEP-024
600	contig_92	160865	2	Oscillatoria nigro-viridis PCC 7112	Microcoleus anatoxicus strain PTRS2	0.98	0	98.5	NR_172606.1
X	contig_271	158104	1	Nostoc sp. PCC 7524
N	contig_362	156375	8	Lysobacter luteus
A	contig_694	149769	5	Paludibacter propionicigenes WB4
A	contig_353	148694	6	Paludibacter propionicigenes WB4
X	contig_179	147154	1	Nostoc sp. 'Lobaria pulmonaria (5183) cyanobiont'
A	contig_716	138628	5	Flavobacterium enshiense
A	contig_207	129971	5	Bacteroides nordii
X	contig_255	125926	1	Nostoc sp. PCC 7107
600	contig_466	124312	2	Oscillatoria nigro-viridis PCC 7112
600	contig_1	123626	2	Microcoleus vaginatus PCC 9802
X	contig_4	123344	1	Nostoc sp. UHCC 0702
A	contig_87	121442	5	Bacteroides cellulosilyticus
A	contig_14	117058	4	Oscillatoria nigro-viridis PCC 7112
N	contig_9	117045	4	Oscillatoria nigro-viridis PCC 7112
N	contig_560	114756	8	Lysobacter enzymogenes
600	contig_4	113554	2	Oscillatoria nigro-viridis PCC 7112
A	contig_54	110176	6	Paludibacter propionicigenes WB4
X	contig_84	109633	1	Nostoc sp. UHCC 0702
X	contig_20	109004	1	Nostoc sp. NIES-4103
A	contig_73	107684	5	Paludibacter propionicigenes WB4
A	contig_275	101754	6	Bacteroides coprosuis DSM 18011
X	contig_82	101189	1	Nostoc sp. UHCC 0702
600	contig_545	99973	2	Microcoleus vaginatus HSN003
X	contig_158	95994	1	Nostoc sp. TCL26-01
X	contig_101	94667	1	Cycloclasticus	Thioalkalivibrio sulfidiphilus strain HL-EbGR7	1	0	90.9	NR_074692.1
A	contig_93	94138	5	Polaribacter sp. KT25b
X	contig_61	92284	1	Nostoc sp. 'Peltigera membranacea cyanobiont' N6
600	contig_205	92247	2	Oscillatoria nigro-viridis PCC 7112
X	contig_257	91598	1	Nostoc sp. NIES-4103
X	contig_105	90287	1	Nostoc
X	contig_91	90180	1	Brasilonema sennae CENA114
600	contig_203	90031	2	Oscillatoria nigro-viridis PCC 7112
X	contig_15	89064	1	Nostoc sp. C052
A	contig_349	88785	3	Planktothrix	Stanieria cyanosphaera PCC 7437	1	0	84.98	NR_102468.1
600	contig_247	88081	2	Oscillatoria nigro-viridis PCC 7112
X	contig_3	87749	1	Allocoleopsis franciscana PCC 7113
X	contig_46	86436	1	unclassified Nostoc
A	contig_146	86128	6	Flavobacterium johnsoniae
X	contig_226	86127	1	unclassified Nostoc
X	contig_73	84564	1	Nostoc sp. UHCC 0702
A	contig_172	83745	5	Flavobacterium sp. M31R6
X	contig_34	83447	1	Nostoc sp. NIES-4103
X	contig_249	82936	1	Nostoc sp. PCC 7107
X	contig_251	82863	1	Nostoc sp. PCC 7524
X	contig_108	81408	1	Nostoc sp. NIES-4103
N	contig_702	81092	8	Lysobacter sp. 5GHs7-4
X	contig_38	79906	1	Allocoleopsis franciscana PCC 7113
N	contig_696	79835	8	Xanthomonas translucens pv. graminis
A	contig_352	79396	3	Thalassiosira pseudonana CCMP1335	Chamaesiphon minutus strain PCC 6605	1	0	85.74	NR_102459.1
600	contig_428	78668	4	Oscillatoria nigro-viridis PCC 7112	Microcoleus anatoxicus strain PTRS2	0.98	0	98.5	NR_172606.1
X	contig_64	78519	1	Nostoc sp. 'Lobaria pulmonaria (5183) cyanobiont'
A	contig_734	78317	5	Paludibacter propionicigenes WB4
X	contig_245	77983	1	unclassified Nostoc
X	contig_258	77685	1	Allocoleopsis franciscana PCC 7113
A	contig_555	76394	5	Flavobacterium
A	contig_68	75697	5	Paludibacter propionicigenes WB4
A	contig_178	75553	6	Paludibacter propionicigenes WB4
A	contig_132	74692	1	Triticum aestivum
X	contig_55	74342	1	Nostoc sp. UHCC 0702
X	contig_240	72904	1	Nostoc sp. UHCC 0702
600	contig_54	72682	2	Microcoleus vaginatus HSN003
N	contig_700	72241	8	Lysobacter soli
X	contig_250	70974	1	Nostoc sp. 'Lobaria pulmonaria (5183) cyanobiont'
600	contig_79	68993	2	Oscillatoria nigro-viridis PCC 7112
A	contig_593	68792	5	Bacteroides fragilis
A	contig_50	68106	6	Paludibacter propionicigenes WB4	Paludibacter propionicigenes WB4	1	0	96.11	NR_074577.1
X	contig_259	68101	1	Nostoc sp. NIES-4103
X	contig_234	68012	1	Nostoc sp. MS1
A	contig_70	67576	6	Bacteroides caccae CL03T12C61
X	contig_225	67237	1	Nostoc sp. CENA543
X	contig_183	66256	1	Nostoc sp. PCC 7524
N	contig_38	65743	4	Oscillatoria nigro-viridis PCC 7112
600	contig_437	65036	2	Oscillatoria nigro-viridis PCC 7112
A	contig_703	64748	5	Paludibacter propionicigenes WB4
N	contig_693	64619	8	Lysobacter soli
N	contig_521	63704	8	Burkholderia gladioli
X	contig_224	63188	1	Nostoc sp. PCC 7524
N	contig_699	63034	8	Lysobacter enzymogenes
A	contig_222	62602	5	Cellulophaga
A	contig_168	62038	5	Paludibacter propionicigenes WB4
A	contig_704	61420	6	Bacteroidales
X	contig_140	60855	1	Nostoc cf. commune SO-36
X	contig_243	59580	1	Scytonema sp. NIES-4073
N	contig_447	59565	8	Lysobacter terrestris
A	contig_547	59423	6	Paludibacter propionicigenes WB4
X	contig_247	58786	1	Nostoc sp. NIES-4103
A	contig_392	58611	6	Paludibacter propionicigenes WB4
N	contig_714	58607	8	Lysobacter terrestris
600	contig_1174	58591	3	Calothrix sp. PCC 7716	Rhodoferax aquaticus strain personal::Gr-4	1	0	92.67	NR_175564.1
N	contig_723	57498	8	Lysobacter sp. 5GHs7-4
A	contig_327	57099	6	Paludibacter propionicigenes WB4
X	contig_223	56696	1	Nostoc sp. PCC 7524
X	contig_244	56507	1	Allocoleopsis franciscana PCC 7113
N	contig_596	55907	8	Lysobacter terrestris
X	contig_236	55281	1	Nostoc sp. PCC 7524
N	contig_663	55267	8	Pandoraea faecigallinarum
X	contig_109	54225	1	Nostoc sp. TCL26-01
A	contig_430	53515	5	Paludibacter propionicigenes WB4
N	contig_513	53275	8	Lysobacter enzymogenes
A	contig_663	53257	6	Flavobacterium fluviale
A	contig_245	52019	5	Paludibacter propionicigenes WB4
A	contig_302	51377	5	Paludibacter propionicigenes WB4
A	contig_350	51140	3	Clostridiaceae	Chamaesiphon minutus strain PCC 6605	1	0	86.48	NR_102459.1
A	contig_107	50960	5	Paludibacter propionicigenes WB4
A	contig_197	50940	6	Flavobacteriaceae
X	contig_231	50822	1	Nostoc sp. TCL26-01
A	contig_118	50607	6	Paludibacter propionicigenes WB4	Paludibacter propionicigenes WB4	1	0	95.78	NR_074577.1
A	contig_617	50464	3	Rheinheimera sp. D18	Winogradskyella psychrotolerans RS-3	0.65	3e-12	87.93	NR_116962.1
A	contig_398	50076	5	Paludibacter propionicigenes WB4
X	contig_62	49879	1	Nostoc sp. NIES-4103
A	contig_736	49819	6	Bacteroidetes
N	contig_364	49743	8	Lysobacter enzymogenes
N	contig_418	49669	8	Lysobacter enzymogenes
X	contig_47	49641	1	Nostoc sp. PCC 7524
A	contig_721	48626	3	Nostocales
A	contig_619	48573	6	Flavobacterium johnsoniae
X	contig_241	48268	1	Scytonema sp. HK-05
A	contig_575	48098	5	Leeuwenhoekiella sp. ZYFB001
A	contig_333	47647	5	Flavobacterium sp. IGB 4-14
N	contig_611	47583	8	Lysobacter capsici
X	contig_122	47579	1	Allocoleopsis franciscana PCC 7113
A	contig_262	47450	6	Bacteroides caccae
N	contig_545	46970	8	Lysobacter capsici
A	contig_45	46766	5	Flavobacterium sp. F-323
X	contig_279	46718	1	Nostoc sp. TCL26-01
A	contig_580	46692	5	Paludibacter propionicigenes WB4
N	contig_726	46108	8	Lysobacter lycopersici
A	contig_71	46019	6	Lacinutrix sp. WUR7
N	contig_688	45731	8	Lysobacter enzymogenes
A	contig_598	45566	5	Paludibacter propionicigenes WB4
A	contig_308	45513	6	Paludibacter propionicigenes WB4
X	contig_233	45509	1	Allocoleopsis franciscana PCC 7113
A	contig_221	45159	5	Flavobacterium sp. CJ74
X	contig_14	44957	1	unclassified Nostoc
A	contig_259	44853	5	Flavobacterium sp. MMS21-Er5
A	contig_531	44117	5	Paludibacter propionicigenes WB4
N	contig_676	43869	8	Lysobacter sp. TY2-98
N	contig_584	43625	8	Lysobacter maris
X	contig_65	43624	1	Nostoc sp. NIES-4103
A	contig_273	43541	6	Paludibacter propionicigenes WB4
A	contig_659	43539	5	Bacteroidetes
A	contig_106	43500	5	Tenacibaculum jejuense
A	contig_411	43260	5	Adhaeribacter radiodurans
A	contig_641	42772	6	Sphingobacterium multivorum
N	contig_563	42597	8	Lysobacter enzymogenes
A	contig_692	42554	5	Paludibacter propionicigenes WB4
A	contig_159	42468	6	Flavobacterium sp. M31R6
A	contig_405	42462	6	Paludibacter propionicigenes WB4
A	contig_372	42165	6	Paludibacter propionicigenes WB4
A	contig_723	41757	6	unclassified Tenacibaculum
X	contig_269	41650	1	Nostoc sphaeroides CCNUC1
X	contig_31	41529	1	Nostocales
X	contig_58	41497	1	Nostoc sp. NIES-4103
A	contig_426	41480	5	Paludibacter propionicigenes WB4
A	contig_644	41284	5	Flavobacterium sp. F-29
N	contig_725	41282	8	Lysobacter capsici
A	contig_532	41240	6	Bacteroides caccae
X	contig_59	41129	1	Nostoc sp. TCL26-01
N	contig_717	40998	8	Lysobacter sp. TY2-98
X	contig_123	40898	1	Nostoc sp. UHCC 0870
N	contig_691	40888	8	Lysobacter capsici
X	contig_106	40777	1	Nostoc sp. PCC 7107
A	contig_33	40626	6	Paludibacter propionicigenes WB4
N	contig_556	40226	8	Lysobacter soli
A	contig_482	40187	5	Paludibacter propionicigenes WB4
A	contig_104	40123	5	Bacteroides heparinolyticus
A	contig_85	40086	5	Paludibacter propionicigenes WB4
N	contig_710	40086	8	Xanthomonas translucens pv. cerealis
X	contig_2	39743	1	Nostoc sp. TCL26-01	Potamolinea aerugineo-caerulea strain 1PC	1	0	98.85	NR_151861.1
A	contig_487	39742	5	Bacteria
A	contig_693	39606	5	Flavobacterium sp. IGB 4-14
N	contig_669	39445	9	unclassified Mesorhizobium
A	contig_582	39441	6	Paludibacter propionicigenes WB4
A	contig_413	39326	6	Flavobacterium sp. K5-23
A	contig_671	39314	5	Flavobacterium commune
A	contig_683	39208	7	Homo sapiens
X	contig_32	39167	1	Calothrix
A	contig_316	38746	5	Paludibacter propionicigenes WB4
N	contig_692	38738	8	Lysobacter capsici
N	contig_582	38693	8	Lysobacter capsici
A	contig_420	38559	4	Oscillatoria nigro-viridis PCC 7112
A	contig_611	37873	6	Paludibacter propionicigenes WB4
A	contig_623	37709	6	Paludibacter propionicigenes WB4
A	contig_581	37515	6	Flavobacterium litorale
A	contig_62	37387	5	Paludibacter propionicigenes WB4
X	contig_83	37297	1	Nostoc sp. MS1
N	contig_394	37296	8	Lysobacter capsici
X	contig_246	37100	1	Nostoc sp. NIES-4103
X	contig_45	37078	1	Allocoleopsis franciscana PCC 7113
A	contig_651	37002	5	Prevotella melaninogenica
X	contig_265	36971	1	Nostoc sp. C052
N	contig_593	36920	8	Lysobacter capsici
N	contig_729	36907	8	Lysobacter terrestris
A	contig_622	36897	5	Flavobacteriales
X	contig_230	36826	1	Cylindrospermum stagnale PCC 7417
A	contig_610	36753	6	Paludibacter propionicigenes WB4
A	contig_53	36399	6	Flavobacterium sp. B183	Flavobacterium succinicans strain 8	0.99	0	95.87	NR_042498.1
A	contig_335	36361	6	Bacteroides cellulosilyticus
A	contig_733	35908	6	Paludibacter propionicigenes WB4
X	contig_270	35767	1	Nostoc sp. UHCC 0702
X	contig_120	35560	1	Nostoc sp. CENA543
A	contig_590	35418	5	Paludibacter propionicigenes WB4
N	contig_605	35078	8	Lysobacter enzymogenes
A	contig_193	34645	6	Flavobacterium sp. GENT11
A	contig_737	34626	7	Burkholderia cepacia complex
N	contig_597	34539	7	Lysobacter terrestris
A	contig_77	34515	6	Bacteroides
X	contig_280	34495	1	Allocoleopsis franciscana PCC 7113
N	contig_488	34414	8	Lysobacter soli
600	contig_1138	34355	3	Buchnera aphidicola
N	contig_665	34327	8	Lysobacter sp. 5GHs7-4
A	contig_384	34296	6	Paludibacter propionicigenes WB4
X	contig_89	33925	1	Allocoleopsis franciscana PCC 7113
600	contig_173	33840	2	Oscillatoria nigro-viridis PCC 7112
N	contig_518	33495	8	Lysobacter lycopersici
N	contig_610	33292	8	Lysobacter capsici
N	contig_583	33226	8	Lysobacter enzymogenes
X	contig_107	32893	1	Nostoc sp. CENA543
A	contig_324	32845	6	Mucilaginibacter ginsenosidivorax
N	contig_681	32830	8	Lysobacter oculi
A	contig_5	32810	5	Paludibacter propionicigenes WB4
A	contig_145	32666	6	Paludibacter propionicigenes WB4
N	contig_672	32653	8	Lysobacter maris
N	contig_409	32614	8	Lysobacter maris
A	contig_705	32577	6	Paludibacter propionicigenes WB4
X	contig_98	32249	1	Allocoleopsis franciscana PCC 7113
600	contig_59	32035	2	Microcoleus vaginatus HSN003
N	contig_503	31918	8	Lysobacter enzymogenes
A	contig_719	31878	6	Paludibacter propionicigenes WB4
X	contig_66	31819	1	Allocoleopsis franciscana PCC 7113
N	contig_564	31740	8	Lysobacter luteus
N	contig_130	31557	2	Microcoleus vaginatus PCC 9802
N	contig_439	31527	8	Lysobacter lycopersici
A	contig_101	31080	5	Flavobacterium album
N	contig_578	30866	8	Lysobacter enzymogenes
A	contig_730	30864	3	Wolbachia endosymbiont of Ctenocephalides felis wCfeT	Sphingomonas hengshuiensis strain HSW6	0.69	4e-11	86.44	NR_145898.1
A	contig_36	30846	6	Flavobacterium jumunjinense
N	contig_728	30658	8	Lysobacter lycopersici
X	contig_273	30657	1	Scytonema sp. NIES-4073
N	contig_698	30633	9	Bradyrhizobium sp.
A	contig_645	30540	6	Bacteroides faecis
N	contig_318	30376	8	Lysobacter sp. 5GHs7-4
N	contig_640	30364	4	Oscillatoria nigro-viridis PCC 7112
X	contig_149	30116	1	Planktothrix rubescens NIVA-CYA 18
N	contig_349	30032	8	Lysobacter terrestris
A	contig_729	29988	5	Bacteroides
N	contig_326	29734	7	Xanthomonas sacchari
N	contig_580	29630	8	Lysobacter enzymogenes
X	contig_254	29515	1	Calothrix sp. NIES-2098
N	contig_469	29225	8	Lysobacter enzymogenes
N	contig_557	29081	8	Lysobacter soli
N	contig_10	29026	2	Oscillatoria nigro-viridis PCC 7112
N	contig_644	28974	4	Oscillatoria nigro-viridis PCC 7112
N	contig_13	28960	2	Oscillatoria nigro-viridis PCC 7112
A	contig_26	28831	4	Oscillatoria nigro-viridis PCC 7112
A	contig_102	28780	6	Polaribacter sp. ALD11
X	contig_261	28722	1	Fischerella sp. NIES-3754
X	contig_54	28609	1	Allocoleopsis franciscana PCC 7113
A	contig_91	28500	7	Litunavirus
A	contig_649	28339	6	Bacteroidetes
X	contig_238	28338	1	Allocoleopsis franciscana PCC 7113
A	contig_652	28283	5	Aequorivita
600	contig_1118	28213	2	Oscillatoria nigro-viridis PCC 7112
N	contig_350	28172	9	Sphingomonas alpina
A	contig_203	28152	5	Flavobacterium sp. K5-23
N	contig_8	28109	4	Oscillatoria nigro-viridis PCC 7112
A	contig_114	28075	4	Oscillatoria nigro-viridis PCC 7112
X	contig_121	27995	1	Allocoleopsis franciscana PCC 7113
A	contig_306	27991	6	Paludibacter propionicigenes WB4
X	contig_227	27902	1	Nostoc sp. C057
N	contig_588	27868	7	Comamonadaceae
X	contig_169	27692	1	Nostoc sp. UHCC 0870
A	contig_66	27355	5	Paludibacter propionicigenes WB4
N	contig_250	27354	2	Microcoleus vaginatus PCC 9802
N	contig_462	27283	8	Lysobacter sp. 5GHs7-4
A	contig_74	27022	5	Myroides phaeus
X	contig_69	26975	1	Calothrix sp. 336/3
A	contig_650	26945	6	Mesangiospermae
A	contig_201	26884	6	Pentapetalae
N	contig_630	26777	8	Ralstonia solanacearum
A	contig_261	26581	6	Zunongwangia sp. SCSIO 43204
X	contig_260	26505	1	Scytonema sp. NIES-4073
A	contig_689	26352	8	root
X	contig_189	26316	1	Nostoc sp. PCC 7107
600	contig_378	26273	1	Oscillatoria nigro-viridis PCC 7112
X	contig_118	26236	1	Nostoc sp. C057	Potamolinea aerugineo-caerulea strain 1PC	1	0	98.78	NR_151861.1
X	contig_203	26197	1	Nostoc
A	contig_695	26189	6	Paludibacter propionicigenes WB4
N	contig_301	26073	4	Oscillatoria nigro-viridis PCC 7112
X	contig_268	25965	1	Allocoleopsis franciscana PCC 7113
A	contig_175	25831	2	Microcoleus vaginatus PCC 9802
A	contig_290	25797	2	Microcoleus vaginatus PCC 9802
A	contig_291	25712	2	Microcoleus vaginatus PCC 9802
N	contig_662	25712	8	Lysobacter enzymogenes
N	contig_647	25673	2	Bacillus cereus group
N	contig_552	25531	8	Lysobacter maris
N	contig_689	25499	9	unclassified Sphingomonas
A	contig_55	25488	5	Paludibacter propionicigenes WB4
A	contig_174	25474	2	Microcoleus vaginatus PCC 9802
A	contig_157	25390	5	Providencia vermicola
A	contig_618	25388	6	Homo sapiens
N	contig_719	25262	8	Lysobacter luteus
A	contig_585	25225	5	Lactobacillus johnsonii
A	contig_409	25201	6	Bacteroidetes
N	contig_472	25131	8	Lysobacter solisilvae
600	contig_773	25097	2	Microcoleus vaginatus HSN003
X	contig_178	25040	1	Moorena producens JHB
X	contig_173	25015	1	Richelia sinica FACHB-800
A	contig_648	24842	6	Paludibacter propionicigenes WB4
A	contig_626	24829	5	Paludibacter propionicigenes WB4
A	contig_660	24780	5	Flavobacterium sp. F-70
A	contig_583	24622	5	Paludibacter propionicigenes WB4
A	contig_357	24453	1	Epseptimavirus
X	contig_49	24434	1	Scytonema sp. HK-05
N	contig_562	24390	8	Lysobacter maris
N	contig_707	24387	8	Comamonadaceae
N	contig_390	24386	8	Lysobacter maris
N	contig_355	24368	9	Bradyrhizobium sp. S2-20-1
N	contig_617	24188	7	Hydrogenophaga sp. YM1
A	contig_108	24133	6	Porphyromonas gingivalis
N	contig_664	24035	8	Lysobacter enzymogenes
A	contig_646	23964	5	Polaribacter sp. R2A056_3_33
N	contig_591	23954	9	unclassified Bradyrhizobium
A	contig_605	23874	6	Flavobacterium sp. 140616W15
A	contig_484	23836	5	Capnocytophaga canimorsus
A	contig_59	23647	6	Cylindrospermum stagnale PCC 7417
A	contig_517	23567	7	Sphingorhabdus lacus
N	contig_724	23537	8	Lysobacter antibioticus
A	contig_564	23510	6	Flavobacteriaceae
X	contig_256	23478	1	Scytonema sp. NIES-4073
A	contig_677	23399	7	Curvibacter sp. AEP1-3
X	contig_176	23378	1	Nostoc sp. MS1
A	contig_265	23353	6	Bacteroides
X	contig_157	23145	1	Nostoc edaphicum CCNP1411
N	contig_559	23084	9	Paracoccus sanguinis
N	contig_129	23000	2	Oscillatoria nigro-viridis PCC 7112
N	contig_530	22772	7	Ramlibacter tataouinensis TTB310
A	contig_600	22766	3	Amycolatopsis orientalis
N	contig_587	22729	9	Caulobacter segnis
A	contig_642	22655	6	Bacteroides thetaiotaomicron
N	contig_712	22650	2	cellular organisms
A	contig_545	22615	5	Triticinae
600	contig_1085	22603	3	Fuscovulum blasticum	Winogradskyella psychrotolerans RS-3	0.64	2e-13	89.47	NR_116962.1
X	contig_175	22531	1	Allocoleopsis franciscana PCC 7113
A	contig_636	22507	1	Pentapetalae
A	contig_490	22492	6	Flavobacterium panici
A	contig_173	22451	2	Oscillatoria nigro-viridis PCC 7112
N	contig_370	22402	9	Brevundimonas sp. AJA228-03
A	contig_400	22321	6	Bacteroidetes
N	contig_603	22295	8	Lysobacter capsici
A	contig_220	22267	5	Paludibacter propionicigenes WB4
A	contig_76	22084	5	Paludibacter propionicigenes WB4
N	contig_573	22023	8	Lysobacter sp. K5869
600	contig_465	21947	2	Oscillatoria nigro-viridis PCC 7112
A	contig_680	21929	5	Flavobacterium sp. KK2020170
A	contig_594	21920	6	Arachis
A	contig_379	21788	2	Oscillatoria nigro-viridis PCC 7112
X	contig_19	21638	1	Scytonema sp. NIES-4073
X	contig_252	21560	1	Allocoleopsis franciscana PCC 7113
N	contig_636	21517	7	Lysobacter arenosi
A	contig_584	21512	7	Sphingorhabdus lacus
N	contig_629	21499	9	Bradyrhizobium sp. ORS 278
A	contig_638	21433	1	cellular organisms
A	contig_550	21401	3	Thalassiosira pseudonana CCMP1335
N	contig_329	21292	8	Lysobacter maris
N	contig_509	21285	8	Lysobacter maris
600	contig_1040	21283	2	Nostoc flagelliforme CCNUN1
N	contig_15	21269	4	Planktothrix agardhii
N	contig_16	21251	4	Oscillatoria nigro-viridis PCC 7112
A	contig_539	21249	6	Paludibacter propionicigenes WB4
X	contig_113	21231	1	Nostoc sp. 'Lobaria pulmonaria (5183) cyanobiont'
N	contig_694	21219	8	Lysobacter capsici
A	contig_731	21070	5	Gammaproteobacteria
N	contig_575	21053	7	Lysobacter sp. CW239
N	contig_621	21040	9	Bradyrhizobium
A	contig_455	20984	2	Oscillatoria nigro-viridis PCC 7112
N	contig_679	20962	7	Lysobacter terrestris
A	contig_571	20938	2	cellular organisms
A	contig_399	20803	5	Muricauda sp. SCSIO 64092
A	contig_230	20794	6	Paludibacter propionicigenes WB4
X	contig_111	20785	1	Nostoc sp. NIES-4103
N	contig_634	20783	8	Lysobacter antibioticus
A	contig_276	20739	5	Paludibacter propionicigenes WB4
N	contig_670	20733	8	Lysobacter capsici
A	contig_254	20627	6	Paludibacter propionicigenes WB4
A	contig_42	20597	6	cellular organisms
N	contig_498	20567	7	Lysobacter sp. CW239
N	contig_550	20505	8	Xanthomonadaceae
A	contig_606	20463	5	Paludibacter propionicigenes WB4
N	contig_595	20427	8	Ralstonia solanacearum
600	contig_754	20417	2	Microcoleus vaginatus PCC 9802
X	contig_242	20367	1	Nostoc piscinale CENA21
A	contig_243	20203	5	Paludibacter propionicigenes WB4
N	contig_674	20145	6	Bacteroidetes
X	contig_57	20070	1	Nostoc sp. 'Lobaria pulmonaria (5183) cyanobiont'
N	contig_302	20051	8	Lysobacter oculi
