## Supplementary material for "A single *Microcoleus* species causes benthic cyanotoxic blooms worldwide": STable 3

### Sheet: Feuil1
Origin	Strain	DDH min (%)	DDH max (%)	Prob. same species (%)
CH	Microcoleus_sp._TycN	99.8	100	98.27
CA	Microcoleus_W5_2	62.7	68.5	69.08
USA	Microcoleus_PTRS2	61.6	67.4	66.13
CA	Microcoleus_W3-J_5	61.1	66.8	64.65
CA	Microcoleus_W3-E_4	60.9	66.6	64.03
NZ	Microcoleus_sp._CAWBG639_GCA_020883025.1_ASM2088302v1_genomic	60	65.8	61.62
USA	Oscillatoriales_cyanobacterium_GCA_004293395.1_ASM429339v1_genomic_PH2015_08D_45_74	59.9	65.6	61.25
CA	Microcoleus_W3-F_5_SRR21374384	59.3	65	59.36
USA	Microcoleus_sp._EPA2_GCA_020882975.1_ASM2088297v1_genomic	57	66.4	51.87
NZ	Microcoleus_sp._CAWBG506_GCA_020883125.1_ASM2088312v1_genomic	55.7	61.2	47.16
	Tychonema_bourrellyi_FEM_GT703_GCA_002412335.2_ASM241233v2_genomic	33.6	38.5	0.91
	Tyc600_cluster_2_gt_20kb	30.7	35.6	0.75
	Tychonema_sp._BBK16_GCA_021648855.1_ASM2164885v1_genomic	29.8	34.8	0.26
	Oscillatoria_nigro-viridis_PCC_7112_GCF_000317475.1_ASM31747v1_genomic	25.4	30.3	0.04
	Microcoleus_sp._CAWBG51_GCA_020883075.1_ASM2088307v1_genomic	25.3	30.1	0.04
	Microcoleus_vaginatus_PCC_9802_GCF_022701275.1_ASM2270127v1_genomic	25	29.9	0.03
	PotX_cluster_1_gt_20kb_kraken2_cured	22.4	27.2	0.01
	Kamptonema_formosum_PCC_6407_GCA_000332155.1_ASM33215v1_genomic	21.5	26.3	0
