## Supplementary material for "A single *Microcoleus* species causes benthic cyanotoxic blooms worldwide": STable 4

### Sheet: Feuil1
Samples
A	Region	Type	From	To	Most similar known cluster	Type	Similarity
chromosome	Region 2.1	terpene	6,214,866	6,237,133	geosmin	Terpene	1
chromosome	Region 2.2	NRPS-like,NRPS	946,964	989,686	scytocyclamide A/scytocyclamide B/scytocyclamide B3/scytocyclamide C/scytocyclamide A2/scytocyclamide B2	NRP+Polyketide	0.53
chromosome	Region 2.3	T1PKS,NRPS	3,166,522	3,217,743	anachelin	NRP+Polyketide	0.15
chromosome	Region 2.4	T1PKS	3,304,853	3,360,267	anatoxin-a/homoanatoxin-a	Alkaloid+Polyketide:Modular type I polyketide	0.6
chromosome	Region 2.5	terpene	4,678,288	4,697,906
600	Region	Type	From	To	Most similar known cluster	Type	Similarity
contig_11	Region 3.1	mycosporine-like	358,249	402,711	hexose-palythine-serine/hexose-shinorine	NRP	0.42
contig_164	Region 7.1	terpene	177,855	198,757
contig_164	Region 7.2	NRPS	229,408	277,204	cyanopeptolin	NRP	0.75
contig_46	Region 17.1	T1PKS,NRPS-like	90,240	145,020	puwainaphycin F/minutissamide A	NRP	0.44
contig_99	Region 30.1	terpene	620,475	645,017	geosmin	Terpene	1
X	Region	Type	From	To	Most similar known cluster	Type	Similarity
contig_101	Region 2.1	RRE-containing,hglE-KS	22,879	81,017	saxitoxin/gonyautoxin 2/gonyautoxin 3/toxin C2/toxin C3/gonyautoxin 5/decarbamoylsaxitoxin/decarbamoylgonyautoxin 2/decarbamoylgonyautoxin 3	Alkaloid	0.08
contig_227	Region 39.1	terpene	13,350	27,902
contig_243	Region 49.1	NRPS	16,321	59,580	nostocyclopeptide A2	NRP	0.28
contig_251	Region 56.1	proteusin,RiPP-like	17,103	41,578	landornamide A	RiPP	0.33
contig_251	Region 56.2	terpene	51,074	72,984
contig_258	Region 62.1	T3PKS,T1PKS	47,471	77,685	merocyclophane C/merocyclophane D	Polyketide	0.44
contig_261	Region 65.1	hglE-KS,RRE-containing	1	28,722	hexacosalactone A	Other	0.13
contig_32	Region 76.1	terpene	2,345	23,154
contig_55	Region 86.1	NRPS	39,361	74,342	anabaenopeptin	NRP	0.57
